# The dynamic epigenetic regulation of the inactive X chromosome in healthy human B cells is dysregulated in lupus patients

**DOI:** 10.1101/2020.11.25.399022

**Authors:** Sarah Pyfrom, Bam Paneru, James J. Knoxx, Michael P. Cancro, Sylvia Posso, Jane H. Buckner, Montserrat C. Anguera

## Abstract

Systemic lupus erythematous (SLE) is a female-predominant disease characterized by autoimmune B cells and pathogenic autoantibody production. Individuals with two or more X chromosomes are at increased risk for SLE, suggesting that X-linked genes contribute to the observed sex-bias of this disease. To normalize X-linked gene expression between sexes, one X in female cells is randomly selected for transcriptional silencing through X-Chromosome Inactivation (XCI), resulting in allele-specific enrichment of epigenetic modifications, including histone methylation and the long noncoding RNA XIST/Xist on the inactive X (Xi). As we have previously shown that epigenetic regulation of the Xi in female lymphocytes from mice is unexpectedly dynamic, we used RNA FISH and immunofluorescence to profile epigenetic features of the Xi at the single cell level in human B cell subsets from pediatric and adult SLE patients and healthy controls. Our data reveal that abnormal XCI maintenance in B cells is a feature of SLE. Using single-cell and bulk cell RNA sequencing datasets, we found that novel X-linked immunity genes escape XCI in specific healthy human B cell subsets, and that human SLE B cells exhibit aberrant expression of X-linked genes and XIST RNA Interactome genes. Our data reveal that mislocalized XIST RNA, coupled with a dramatic reduction in heterochromatic modifications at the Xi in SLE, predispose for aberrant X-linked gene expression from the Xi, thus defining a novel genetic and epigenetic pathway that affects X-linked gene expression in human SLE B cells and likely contributes to the female-bias in SLE.
