## supplemental table S5 for "The dynamic epigenetic regulation of the inactive X chromosome in healthy human B cells is dysregulated in lupus patients"

### Sheet: XIST BP active B cell SLE Expre
	Supplemental Table 5: XIST RNA binding proteins that exhibit altered expression in activated B cells from SLE patients. Values are RPKMs. Functional roles for each gene is also shown.
Gene	HC1	HC2	HC3	HC4	HC5	HC6	SLE1	SLE2	SLE3	SLE4	SLE5	SLE6	SLE7	Function
MYO1D	0	0	0	0	0.229	0.167	0.902	0.093	1.03	0.238	0.221	0.813	0	unclear
GSTZ1	0.175	0	1.172	1.905	0.72	1.026	2.987	4.104	5.508	1.081	4.901	4.256	2.876	oxidative stress, metabolism
KPNA2	25.225	56.446	35.208	69.346	137.475	51.557	243.921	143.99	195.365	254.623	157.286	256.014	273.315	nuclear transport
RANBP2	23.034	14.944	8.594	12.862	11.272	2.798	26.275	31.44	19.905	39.691	83.327	38.486	54.358	nuclear pore complex/nuclear transport
LRRC59	2.171	2.668	8.508	7.596	14.104	13.262	23.082	20.948	21.398	27.694	16.775	23.696	19.342	unclear
ILF3	10.544	5.994	9.758	6.346	24.897	3.817	24.309	23.385	16.833	27.419	52.718	18.614	16.643	RNA binding protein
PPIL4	2.684	6.328	5.614	6.397	9.604	15.198	12.277	17.786	15.655	26.497	36.428	10.168	15.502	protein folding
RNMT	8.674	4.51	6.894	4.599	11.067	7.24	13.366	13.852	6.193	24.033	29.41	12.059	12.847	RNA methyl cap
LGALS8	3.452	7.199	5.863	5.871	11.078	12.925	24.075	15.307	7.593	14.623	31.694	13.72	9.955	galectin; cell adhesion
KDM2A	6.357	6.069	7.801	7.369	8.265	7.443	10.241	16.058	7	15.843	25.908	11.784	12.701	chromatin regulation (lysine demethylase)
RBBP6	25.011	13.444	27.584	25.431	29.358	29.611	42.101	48.645	33.596	55.791	52.976	38.02	61.943	ubitquitin ligase, binds pRB
BAK1	2.719	20.162	14.255	30.137	78.171	28.254	60.694	43.149	33.717	64.618	53.223	54.627	71.44	BCL2 family; apoptosis
NXF1	37.071	22.736	34.36	41.164	92.156	43.968	74.026	107.908	53.224	129.024	110.07	87.156	33.807	nuclear RNA export
HNRNPH3	31.694	14.7	36.585	17.001	31.652	7.722	40.801	44.583	38.741	43.825	65.176	26.559	45.574	nuclear hnRNPs
RBM39	66.328	76.371	48.623	52.154	120.98	167.213	163.263	146.806	148.881	185.851	163.296	167.119	123.998	co-localizes with spliceosome
PHIP	12.869	22.304	16.098	17.386	17.039	2.703	23.46	18.394	27.677	27.481	26.278	29.91	15.51	glucose transporter translocation
NOP56	34.093	21.859	54.366	57.924	105.709	68.843	88.873	123.943	72.625	108.503	98.964	79.594	80.174	cell growth
MYO5A	7.033	5.691	6.752	8.824	5.912	3.749	12.81	7.646	5.001	13.259	12.314	9.742	10.964	actin motor protein; vesicle transport
CDC5L	4.686	7.083	9.998	6.673	6.825	8.176	11.105	11.128	12.334	9.947	11.471	7.72	14.867	cell cycle progression
GTPBP4	21.803	17.873	17.82	15.204	13.067	18.333	20.304	25.885	26.643	28.33	36.416	12.188	33.374	GTPase
ZFR	61.363	30.525	39.88	40.826	35.437	53.85	67.495	45.648	57.839	58.516	54.467	61.518	63.845	RNA binding protein
THRAP3	113.928	86.662	86.082	96.091	70.541	88.516	84.948	42.512	91.974	57.912	63.987	74.148	78.798	DNA damage response
LSM14A	133.443	98.92	125.495	122.57	80.931	125.467	90.347	63.506	107.292	70.175	51.756	101.268	115.532	mRNA processing
RPS2	2024.68	1313.34	1642.9	1396.8	1164.37	1448.34	828.926	985.212	1081.34	1231.82	1269.78	966.26	1486.28	Ribosomal complex
PTBP1	53.635	61.501	85.528	83.045	79.066	77.13	49.129	60.581	61.311	49.553	69.683	58.072	27.277	nuclear hnRNPs
KHDRBS1	97.695	76.445	69.298	85.621	54.028	44.806	51.361	47.08	54.928	43.791	36.56	63.442	65.808	cell cycle progression
HNRNPK	170.22	211.367	212.815	188.882	168.276	142.638	129.888	118.394	164.637	138.479	77.132	122.36	146.848	nuclear matrix
RPL18A	1763.95	1323.97	1624.54	1419.03	1101.31	1475.71	824.113	727.495	1007.1	1160.44	1169.26	809.323	1339.34	Ribosomal complex
ACTB	1256.81	2155.82	2142.9	1932.48	1216.72	939.331	1090.49	846.446	1205.39	1036.61	664.842	1240.49	1569.73	cytoskeleton
ERH	37.628	56.529	51.124	50.512	35.85	55.613	48.331	23.074	25.836	33.11	32.145	21.501	42.805	cell cycle progression
GPX1	20.941	38.202	34.406	39.69	32.073	21.815	19.85	22.313	22.931	25.973	26.334	15.276	14.238	oxidative stress, metabolism
SMC1A	30.695	15.653	16.334	21.315	16.259	15.435	17.022	13.064	9.026	19.732	13.653	9.338	8.087	chromosome architecture
GLIPR2	15.039	16.317	18.881	18.417	13.439	15.079	13.503	7.324	17.791	9.747	7.789	9.913	8.822	immune signaling
PRPF6	28.09	32.339	23.621	24.332	27.381	37.526	16.353	22.964	17.75	17.78	20.095	27.71	10.258	RNA splicing
MRPL22	14.724	8.492	5.544	9.133	6.902	11.689	5.268	5.654	3.714	6.452	7.706	5.024	9.185	Ribosomal complex (mitochondria)
RPL7	2478.93	2047.77	2192.64	1711.79	1428.37	1977.6	872.301	855.335	1304.28	1291.63	1607.68	1267.2	1804.92	Ribosomal complex
NHP2	99.527	111.247	75.978	70.425	62.776	135.114	42.487	36.706	59.406	56.39	80.57	51.489	88.104	snoRNPs
SF3B3	19.97	30.266	20.056	23.625	16.068	17.262	12.404	12.136	16.072	10.962	7.079	20.64	14.756	splicing
WAPL	66.288	44.037	48.085	34.923	26.9	34.978	20.426	26.586	28.087	24.818	22.113	31.289	33.156	chromosome architecture (cohesin release)
PMPCB	21.638	39.837	29.144	16.482	21.761	29.475	17.947	11.208	19.333	21.566	14.025	18.389	9.658	pepsidase
HADHB	44.461	61.061	34.707	44.211	39.195	20.829	28.534	21.277	37.176	31.499	12.026	20.519	21.731	cell metabolism
SNRPD3	23.389	36.938	26.128	29.356	26.604	21.237	12.943	8.208	24.536	8.783	19.423	21.135	18.697	splicing
DNAJC10	30.918	71.64	41.589	71.879	56.001	81.96	48.88	27.985	57.355	28.992	22.944	35.239	19.046	ER mis-folded proteins
HTRA2	4.345	12.271	10.704	10.65	11.787	8.006	0.482	6.559	2.866	8.349	3.451	10.51	6.953	serine protease
CANX	131.457	125.297	98.117	95.545	67.081	19.321	44.01	45.983	81.923	36.133	29.282	64.401	53.079	chaperone
ILK	56.871	112.509	87.908	94.076	73.012	71.089	42.19	41.857	84.394	30.135	25.225	77.685	23.522	kinase
RFC2	18.86	11.315	15.662	10.167	11.281	16.102	10.204	5.776	14.168	3.983	6.514	7.138	6.747	DNA replication
HNRNPF	53.6	153.088	137.346	117.303	115.35	69.795	63.37	73.956	73.103	69.559	39.687	55.702	46.477	nuclear hnRNPs
KIF2A	33.526	25.953	27.006	20.072	18.506	8.282	17.554	9.201	22.684	7.364	8.752	14.016	6.365	mitosis; spindle checkpoint
BCKDHA	14.158	5.772	7.034	16.381	5.194	10.577	5.979	5.402	8.266	7.706	3.584	2.924	4.072	cell metabolism
RBBP4	33.305	52.475	50.236	43.637	27.953	27.237	22.102	16.737	33.011	27.16	12.14	17.731	21.351	chromatin regulator
ACADM	36.034	12.325	19.23	23.604	21.79	37.224	11.196	15.549	16.915	9.518	9.198	27.405	5.465	cell metabolism
THOC3	8.96	22.782	18.772	16.114	6.671	18.105	7.103	6.037	16.795	8.228	8.872	7.794	3.124	gene expression/transcriptional elongation
POR	10.548	21.334	24.11	17.806	17.774	19.267	11.712	11.861	10.479	3.92	16.267	10.449	4.876	oxidative stress, metabolism
ELAVL1	14.428	14.49	20.517	22.022	12.925	16.779	8.183	8.495	13.973	5.837	2.857	13.126	10.125	RNA binding protein
HMGCL	0	10.405	7.552	7.242	8.524	8.844	2.001	4.8	5.12	3.542	4.48	3.459	2.668	cell metabolism
KDELR1	8.334	14.944	13.629	23.503	12.776	9.472	12.353	5.831	8.598	7.252	5.983	6.816	3.735	ER protein retention
HADHA	29.599	58.957	62.984	75.991	51.884	30.486	25.68	13.953	29.268	28.027	26.241	35.149	28.212	cell metabolism
CORO1C	41.257	88.538	61.533	61.572	31.582	32.699	43.102	18.481	28.577	22.166	16.164	36.144	23.262	cell cycle progression
ACAT1	6.757	12.086	7.426	8.314	5.709	2.57	3.742	4.947	5.806	1.549	4.275	3.986	0.719	cell metabolism
SND1	37.912	49.04	43.04	34.536	27.339	35.071	15.279	14.585	41.684	14.028	14.169	16.147	13.513	gene expression/transcriptional co-activator
BUB3	43.925	63.665	43.708	60.558	41.033	67.525	33.691	15.995	30.065	40.453	9.514	38.664	13.674	spindle checkpoint
MRPS11	6.233	8.374	6.974	8.049	5.793	11.556	2.854	3.62	4.634	5.056	6.674	2.826	0.067	mitochondrial ribosomal protein
AK3	7.37	14.608	11.732	10.945	15.29	29.472	6.956	5.921	3.203	9.565	7.398	7.811	7.543	GTP phosphotransferase; mitochrondrial matrix
TMPO	25.83	25.319	22.99	17.943	19.733	24.922	8.858	15.877	14.755	6.778	5.265	14.079	4.371	gene expression/chromatin regulator
CDK4	32.564	34.32	24.451	28.477	19.668	13.596	11.489	10.359	21.864	8.792	15.62	7.101	2.953	cell cycle progression
PRKAR1A	100.191	210.701	125.209	132.761	86.479	36.947	38.953	42.234	67.929	71.066	46.745	55.045	27.455	DNA replication/nuclear transport
MEN1	0.127	22.71	18.654	16.762	11.187	20.756	12.461	6.223	6.45	6.52	3.237	6.37	1.766	chromatin regulator
MCM3	33.541	37.235	42.7	42.779	23.409	55.176	24.714	14.064	30.151	11.386	10.32	21.017	0.059	DNA replication
PYCR2	17.439	10.915	23.409	14.283	32.871	19.911	7.34	10.718	17.437	7.835	5.886	6.724	0.165	cell metabolism
LBR	140.877	119.284	95.666	81.676	61.671	34.525	44.262	31.697	38.489	47.43	16.012	34.264	29.006	nuclear matrix
RAB9A	33.858	21.008	19.267	41.749	17.368	0.144	14.789	4.922	6.753	9.224	2.86	6.726	14.825	GRPAse
ATL3	15.184	14.794	20.131	20.068	3.048	0.141	0.668	5.021	1.965	4.018	5.528	9.692	5.347	GTPase
MCU	10.318	15.849	10.246	7.657	6.643	16.285	3.853	7.659	3.913	3.379	0.898	6.985	1.729	calcium transporter; mitochondria
CSTF1	0.113	24.16	5.646	25.732	18.668	35.095	7.261	5.049	2.706	5.518	6.517	0.69	15.706	mRNA cleavage
FDXR	3.903	4.317	3.921	1.681	2.608	10.609	2.728	1.701	1.07	1.807	0.35	0	2.466	electron transport; mitochondria
CPT2	7.696	14.994	21.344	10.25	9.882	18.647	4.34	3.104	3.948	6.692	2.517	4.264	1.293	metabolism (fatty acid oxidation); mitochondrial protein
YARS2	17.893	32.983	7.565	8.806	6.845	19.506	3.484	3.586	1.587	8.886	7.369	1.18	0.175	tRNA (mitochrondrial protein)
NUP43	2.416	8.577	2.269	1.867	1.917	11.214	0.678	1.103	2.048	1.174	0.899	0.163	0.254	nuclear pore complex
RACGAP1	8.153	5.423	2.975	0	2.679	0	2.39	0	0	0.26	0	0.051	0.478	cell growth (cytokinesis)
